# Ocular immune privilege in action: the living eye imposes unique regulatory and anergic gene signatures on uveitogenic T cells

**DOI:** 10.1101/2025.03.01.640701

**Authors:** Zixuan Peng, Vijayaraj Nagarajan, Reiko Horai, Yingyos Jittayasothorn, Mary J. Mattapallil, Rachel R. Caspi

**Affiliations:** Laboratory of Immunology, National Eye Institute, National Institutes of Health, Bethesda, MD, USA; Department of Ophthalmology, Xiangya Hospital, Central South University, Changsha, China

**Keywords:** Ocular immune privilege, autoimmune uveitis, Tregs, T cell anergy, single-cell transcriptomics, immune tolerance

## Abstract

Despite ocular immune privilege, circulating retina-specific T cells can trigger autoimmune uveitis, yet intraocular bleeding—a relatively common event—rarely leads to disease. Using an in vivo immune privilege model, we previously reported that all naïve retina-specific T cells entering the eye become primed *in situ*; about Ob% become FoxpO+ T-regulatory cells (Tregs), while the rest fail to induce pathology. Here, single-cell transcriptomics and functional validation revealed distinct phenotypes in both populations: ocular Tregs were highly suppressive, whereas non-Tregs expressed suppression- and anergy-associated genes and lacked regulatory function. Trajectory analyses suggested that Tregs and anergic cells arise from a common proliferative precursor in parallel, rather than sequentially. Our data indicate a key checkpoint governing the divergence of anergic and regulatory fates. These findings provide molecular-level insights into ocular immune privilege and may inform strategies to silence autoimmune effector cells or reverse T cell unresponsiveness in cancer, vaccination, or chronic infection.

**Highlights:**

- Eye-primed retina-specific T cells develop distinct tolerance-associated phenotypes.
- Eye-induced anergic T cells remain hyporesponsive to antigen re-stimulation.
- Regulatory and anergic T cells differentiate in parallel from a common precursor.
- Induction of T cell anergy is a novel feature of ocular immune privilege.
