## Supplemental Table 1 (Table S1) for "Ocular immune privilege in action: the living eye imposes unique regulatory and anergic gene signatures on uveitogenic T cells"

### Sheet: ReadMe
	Table S1 - Summary of scRNA-seq data generated in this study. Related to Figure 1.
	Antibodies used for cell sorting and flow cytometry analysis
	Antigen	Clone	source
	CD4	GK1.5	BioLegend
	CD8a	53-6.7	BioLegend
	CD44	1M7.8.1	eBioscience/Thermofisher
	NK1.1	PK136	BD Biosciences
	CD25 (IL2R)	PC61.5	BD Biosciences
	CD49b (DX5)	DX5	BD Biosciences
	CD45R/B220	RA3-6B2	BD Biosciences
	CD11b	M1/70	BioLegend
	Gr-1 (Ly6C/Ly6G)	RB6-8C5	BioLegend
	CD90.1	OX-7	BioLegend
	CD90.2	53-2.1	BioLegend
	IL-10	JES5-16E3	BD Biosciences
	LAP-1	TW7-16B4	BD Biosciences
	NRGN	Polyclonal	Invitrogen
	Goat anti-Rabbit 2nd Ab AF647	Polyclonal	Invitrogen
	Sample hashtag labeling and quality control
	(TotalSeq™-B anti-mouse Hashtag Antibody, Clone: M1/42; 30-F11, from BioLegend)
	Hashtaged samples	Cell Type	More description	Cell number before quality control	Cell number after quality control
	1	naïve T cell	Naïve cells sorted from donor mice	1609	1547
	2	eye primed cell	Injected donor cells retrived from recipinets' eye mice 1	1411	1175
	3	eye primed cell	Injected donor cells retrived from recipinets' eye mice 2	1843	1594
	4	eye primed cell	Injected donor cells retrived from recipinets' eye mice 3	2333	1969
	5	eye primed cell	Injected donor cells retrived from recipinets' eye mice 4	2218	1830
	Clusters distribution of biological replicates
	Cluster	recipients mice 1	recipients mice 2	recipients mice 3	recipients mice 4
	nfc1	0.266267	0.293409	0.41002	0.407815
	nfc2	0.307363	0.269328	0.22955	0.204733
	Treg	0.189212	0.337136	0.110429	0.301046
	proliferative	0.237158	0.100127	0.25	0.0864062
