## Supplemental Table 3 (Table S3) for "Ocular immune privilege in action: the living eye imposes unique regulatory and anergic gene signatures on uveitogenic T cells"

### Sheet: ReadMe
	Table S3 - Full list of regulons identified by pySCENIC related to Figure 5
	Regulon	A single TF and its downsteam target genes.
	Tools for the three-step workflow:
	1. GRNBoost: to identify potential TF targets based on coexpression
	2. RcisTarget: to perform the TF-motif enrichment analysis and identify the direct targets (regulons)
	3. AUCell: to calculate Area Under Curve score to estimate the activity of regulons (or other gene sets) in a single cell
	Following cisTarget databases were used to identify over-represented TF binding motifs in the gene list:
	mm10_10kbp_up_10kbp_down_full_tx_v10_clust.genes_vs_motifs.rankings.feather
	wget -c motif2tf/motifs-v10nr_clust-nr.mgi-m0.001-o0.0.tbl
	wget -c https://resources.aertslab.org/cistarget/tf_lists/allTFs_mm.txt

### Sheet: regulonActivity_byGroup_Scaled_
Regulon	naiveT	anergic_1	anergic_2	Treg	proliferative
2610021A01Rik(+)	1.46791	0.384819	-0.220385	-0.418478	-1.21386
Ahr(+)	-0.936509	0.756988	-0.0201216	1.22445	-1.02481
Arid3a(+)	1.49427	0.510761	-0.383886	-0.660821	-0.960325
Arnt(+)	1.07256	0.695749	-0.0706519	-0.170768	-1.52689
Arntl2(+)	1.21557	0.0294655	-0.0634151	0.362972	-1.54459
Atf1(+)	1.40621	-0.419627	0.519137	-1.2237	-0.282024
Atf3(+)	1.52885	0.397844	-0.457184	-0.406445	-1.06307
Atf4(+)	1.2866	-1.20112	-0.565453	-0.243253	0.723234
Bach1(+)	0.533401	1.39588	-0.272802	-0.427838	-1.22864
Bach2(+)	1.3699	0.575754	-0.109763	-0.700481	-1.13541
Batf(+)	-1.29792	0.885292	-0.0387528	1.07076	-0.619385
Bcl11b(+)	1.56611	0.17472	-0.110532	-0.518813	-1.11148
Bcl6(+)	-0.011402	1.57717	0.109192	-0.616418	-1.05854
Bclaf1(+)	1.41258	0.556761	-0.150307	-0.815714	-1.00332
Bhlhe41(+)	1.19034	0.22458	-0.922538	0.63709	-1.12947
Brca1(+)	0.15492	-0.43214	-0.682998	-0.716084	1.6763
Cebpa(+)	0.310415	0.68444	0.529576	0.23598	-1.76041
Cebpb(+)	-0.905316	-0.518892	0.102536	1.66762	-0.345949
Cebpd(+)	1.63583	0.184335	-0.364011	-0.507414	-0.94874
Cebpg(+)	0.0634065	-1.28415	0.119691	1.47962	-0.378568
Chd1(+)	0.366185	1.20035	0.512815	-1.05045	-1.0289
Churc1(+)	1.63414	-0.731681	-0.270306	0.194486	-0.826641
Clock(+)	-0.222456	-0.0308046	0.814729	0.969898	-1.53137
Creb1(+)	1.74335	-0.44513	-0.344518	-0.16933	-0.78437
Creb5(+)	1.61133	-0.285809	0.1278	-0.373429	-1.07989
Crem(+)	-1.33977	0.545521	1.18647	0.263666	-0.65589
Crx(+)	-1.43536	-0.483299	0.294644	1.19972	0.424288
Cux1(+)	-0.169847	-0.466738	-0.837857	1.72826	-0.253817
Dbp(+)	0.050971	1.06681	0.865306	-0.722966	-1.26012
Dido1(+)	1.53807	0.125887	-0.115018	-0.324104	-1.22483
Dmrta2(+)	-0.293785	-0.285706	-0.411793	-0.763557	1.75484
Dnmt1(+)	-0.0781483	-0.477083	-0.549657	-0.642079	1.74697
E2f1(+)	-0.0070967	-0.540266	-0.50867	-0.674422	1.73045
E2f2(+)	-0.277159	-0.731375	-0.851166	0.246276	1.61342
E2f3(+)	0.562297	-0.580625	-0.682638	-0.797347	1.49831
E2f6(+)	-1.49493	0.933689	0.304682	-0.491268	0.747824
E2f7(+)	0.00790133	-0.515012	-0.583375	-0.63793	1.72842
E2f8(+)	-0.156908	-0.422357	-0.56692	-0.614074	1.76026
Ebf1(+)	0.562783	1.2723	0.0424292	-0.551321	-1.32619
Egr1(+)	-0.260584	1.1133	0.717463	-0.0976466	-1.47254
Egr2(+)	-0.79015	1.50494	0.501879	-0.364596	-0.852068
Egr3(+)	-0.360241	1.32594	0.695585	-0.478266	-1.18302
Elf1(+)	0.753294	0.760985	0.292582	-0.149947	-1.65691
Elf2(+)	1.36905	-0.219386	-1.35876	0.42818	-0.219087
Elf4(+)	0.109735	-0.87575	-0.949581	1.50883	0.206768
Elk1(+)	-1.58056	0.168969	1.06419	0.548145	-0.200746
Elk3(+)	-1.29777	1.05856	0.306683	0.707511	-0.774983
Elk4(+)	1.20844	0.785038	-0.291746	-0.40908	-1.29265
Eomes(+)	1.60836	0.0392955	-0.0836473	-0.480688	-1.08332
Ep300(+)	0.913528	0.0563961	-0.0852141	0.733159	-1.61787
Erg(+)	1.64799	0.229211	-0.437652	-0.675642	-0.763909
Esr1(+)	1.21363	0.857243	-0.267043	-0.685082	-1.11875
Ets1(+)	0.345268	0.252171	0.336146	0.811569	-1.74515
Ets2(+)	-1.12763	-0.141157	-0.35222	1.60757	0.0134322
Etv1(+)	1.41955	-0.177118	0.492387	-0.546285	-1.18854
Etv3(+)	0.397228	1.03113	0.262354	-0.0450781	-1.64564
Etv4(+)	1.3918	0.449705	0.0629951	-1.09907	-0.805433
Etv5(+)	0.285958	-0.640924	0.587022	1.13615	-1.36821
Fli1(+)	0.408914	-0.162117	0.4328	0.96179	-1.64139
Fos(+)	-0.303887	1.50475	0.352753	-0.381788	-1.17183
Fosb(+)	-1.66882	0.870977	0.40345	-0.131362	0.525753
Fosl2(+)	-1.25265	0.77049	1.20808	-0.123933	-0.601992
Foxd2(+)	0.846914	1.15312	-0.0668691	-0.76657	-1.1666
Foxj2(+)	1.1486	0.318318	-0.0561698	0.183767	-1.59451
Foxk1(+)	1.61428	-0.226587	-0.696789	0.210686	-0.901589
Foxn2(+)	1.52438	0.192598	-0.699861	0.053633	-1.07075
Foxo4(+)	-1.14634	0.370537	-0.605598	1.47419	-0.0927873
Foxp3(+)	-0.749372	-0.496806	-0.408801	1.73717	-0.0821877
Gabpa(+)	0.94519	-0.18197	-0.170327	0.901203	-1.4941
Gabpb1(+)	-0.911069	0.808433	1.31045	-0.417214	-0.790599
Gata1(+)	1.78146	-0.373689	-0.442532	-0.370616	-0.594621
Gata3(+)	1.20652	-0.302572	-0.140721	0.653206	-1.41643
Gata4(+)	0.841837	0.165204	0.931776	-0.461322	-1.4775
Gatad1(+)	1.46809	0.218544	-1.03576	0.180696	-0.83157
Gfi1(+)	0.949014	-0.629301	0.790669	0.299714	-1.41009
Grhl1(+)	1.57615	0.31836	-0.254208	-0.772837	-0.867466
Gtf2ird1(+)	-0.906051	-0.139966	1.69492	-0.129286	-0.51962
Hcls1(+)	-1.61581	-0.125843	0.584926	1.00391	0.152822
Hes1(+)	0.939385	0.424368	0.208219	0.124664	-1.69664
Hic1(+)	1.613	0.141876	-0.244817	-0.456679	-1.05338
Hivep1(+)	-1.76952	0.350637	0.647533	0.506228	0.265121
Hmga2(+)	1.59643	0.304729	-0.495037	-0.45314	-0.952978
Hoxb2(+)	0.363789	1.52671	-0.312512	-0.477442	-1.10055
Id2(+)	-1.67139	-0.10011	0.868906	0.581859	0.320735
Ikzf1(+)	1.37663	0.574758	-0.185172	-0.5827	-1.18352
Ikzf2(+)	-0.106463	-0.473084	-0.280333	1.71769	-0.857804
Ilf2(+)	1.75305	-0.223225	-0.631394	-0.642541	-0.255888
Ing4(+)	1.51397	-0.154514	0.11003	-0.190594	-1.2789
Irf1(+)	-0.53287	-0.694163	-0.54114	1.71419	0.0539847
Irf2(+)	1.52002	0.382748	-0.618191	-0.232534	-1.05205
Irf3(+)	0.8652	1.16674	-0.233934	-0.568095	-1.22991
Irf4(+)	-0.963369	0.663527	1.36827	-0.22704	-0.84139
Irf6(+)	1.21474	-0.402207	-0.553145	0.876044	-1.13543
Irf7(+)	1.58083	-0.603283	-0.654292	0.411385	-0.73464
Irf8(+)	-0.798347	-0.608994	-0.482256	1.64262	0.246977
Irf9(+)	1.55048	-0.469712	-0.353138	0.338317	-1.06594
Jun(+)	-1.25806	0.943303	1.10306	-0.394326	-0.393983
Junb(+)	-1.74049	0.45681	0.790657	0.334079	0.158946
Jund(+)	-1.77827	0.43647	0.539513	0.532193	0.270093
Klf13(+)	0.940159	0.0839416	0.494087	0.166241	-1.68443
Klf2(+)	0.962337	-0.286425	-1.25397	1.08034	-0.502279
Klf3(+)	1.63165	0.211334	-0.517852	-0.391552	-0.93358
Klf4(+)	-0.518601	1.58818	0.370944	-0.590667	-0.849855
Klf6(+)	-1.50947	-0.244013	0.245568	1.23601	0.271908
Klf8(+)	1.47213	0.047193	-0.446742	0.19029	-1.26287
Klf9(+)	0.750379	0.487941	0.0125189	0.47376	-1.7246
Lcorl(+)	1.34528	0.484374	0.019274	-0.573789	-1.27514
Lhx2(+)	-0.838411	0.0459894	-0.216444	1.67473	-0.665866
Maf(+)	-1.54493	0.114659	0.456575	1.16418	-0.190485
Mafa(+)	1.61373	-0.777039	-0.46952	0.318518	-0.685692
Mafb(+)	0.615238	0.187934	1.22156	-0.863768	-1.16097
Maff(+)	-1.19912	0.879398	1.17305	-0.582616	-0.270715
Mafg(+)	-0.954216	-0.607932	-0.335134	1.58415	0.313134
Max(+)	1.26778	0.731129	-0.182971	-0.611428	-1.20451
Mbd2(+)	-0.7378	-0.523154	-0.270042	1.74964	-0.218642
Mecp2(+)	1.46227	0.346718	-0.082867	-0.513089	-1.21303
Mef2c(+)	0.86199	0.435954	-1.28824	0.833988	-0.843691
Mga(+)	1.44372	0.421322	-0.0627099	-0.66663	-1.1357
Mitf(+)	1.16348	0.668096	0.061778	-0.497375	-1.39598
Mllt10(+)	1.45115	0.295842	0.122021	-0.784291	-1.08473
Mlx(+)	-1.123	-0.897756	0.415995	1.2883	0.316454
Mtf2(+)	1.32084	0.501232	0.162109	-0.92367	-1.06051
Mxd4(+)	0.057415	0.915369	0.604466	0.0915932	-1.66884
Mxi1(+)	-1.31793	-0.480382	0.4054	1.36647	0.0264382
Myb(+)	0.076328	0.627945	1.20913	-1.34869	-0.564706
Myc(+)	1.55221	0.181383	-0.137746	-0.433629	-1.16222
Mzf1(+)	1.6304	0.0398422	-0.258667	-0.333622	-1.07796
Nfatc1(+)	-1.53365	1.05188	0.227232	0.605513	-0.350973
Nfatc2(+)	0.0868303	-0.0941058	1.6124	-0.583973	-1.02115
Nfe2(+)	1.33885	0.270929	0.323557	-0.683386	-1.24995
Nfe2l3(+)	0.997819	0.375551	0.433228	-0.180895	-1.6257
Nfia(+)	1.7404	-0.137917	-0.311415	-0.541693	-0.749377
Nfic(+)	1.70085	-0.307058	-0.106577	-0.349511	-0.937708
Nfil3(+)	-1.36839	-0.103651	0.413328	1.36167	-0.302961
Nfkb1(+)	-1.50855	0.637645	1.13184	-0.0945939	-0.166335
Nfkb2(+)	-1.69178	0.80157	0.331095	0.618254	-0.059136
Nfya(+)	1.05081	0.805825	-0.0358892	-1.4524	-0.368351
Nfyb(+)	0.535701	-0.535782	-1.39694	0.199162	1.19786
Npas2(+)	0.940784	0.854801	0.162893	-0.510258	-1.44822
Nr1d2(+)	-1.28541	0.344988	1.29382	0.319426	-0.67283
Nr1h4(+)	1.16964	-0.329408	-0.84161	0.953347	-0.951972
Nr1i3(+)	1.71759	-0.414263	-0.383928	-0.0671441	-0.852259
Nr2c2(+)	1.41539	0.430848	-0.0477821	-0.589757	-1.2087
Nr2f6(+)	-0.897269	-0.310572	0.875069	1.23347	-0.900699
Nr3c1(+)	-0.199481	0.112963	1.05174	0.607215	-1.57244
Nr4a2(+)	-1.14822	1.4026	0.594438	-0.405521	-0.4433
Pax3(+)	-1.35637	0.334708	1.34599	-0.465422	0.141097
Pbx1(+)	0.511071	-1.08807	-0.922029	0.21043	1.2886
Pknox1(+)	1.78351	-0.528018	-0.349479	-0.390953	-0.515065
Polr3a(+)	1.47654	0.0365743	-0.492349	0.215936	-1.23671
Pparg(+)	-1.1162	-0.333827	0.0574068	1.61	-0.217386
Prdm1(+)	-1.41216	-0.204876	-0.0604606	1.36466	0.312838
Prdm16(+)	-0.622236	-0.625416	1.62134	0.324591	-0.698275
Prdm5(+)	0.704071	-0.121073	1.02199	-0.0418395	-1.56314
Prrx2(+)	0.839591	-0.152286	-0.433777	1.10847	-1.362
Pura(+)	1.27401	0.778676	-0.231329	-0.739846	-1.08151
Rad21(+)	-0.577191	-0.322495	-0.319697	-0.555898	1.77528
Rara(+)	-0.170774	-0.192105	-0.801554	1.72535	-0.560913
Rb1(+)	1.33772	0.324783	0.0953682	-0.35412	-1.40375
Rel(+)	-1.43743	1.08989	0.801221	-0.249964	-0.203722
Relb(+)	-1.78452	0.441553	0.337196	0.525561	0.480211
Rfx1(+)	1.32798	-0.757348	-0.221177	0.706444	-1.0559
Rfx5(+)	1.42919	0.325023	-0.278063	-0.152872	-1.32328
Rfxank(+)	-0.318066	-0.0182945	-1.05808	1.64768	-0.253234
Rora(+)	-1.01477	0.73501	1.35873	-0.569159	-0.509818
Runx3(+)	1.00405	-0.0401314	0.950083	-0.59928	-1.31472
Rxra(+)	-0.667246	1.26132	0.879333	-0.507399	-0.966008
Rxrb(+)	1.56045	0.0146259	0.0082076	-0.397092	-1.18619
Scrt1(+)	1.54401	0.211869	-0.109511	-0.503889	-1.14248
Sfpq(+)	0.905627	0.386418	-0.282174	-1.60969	0.599822
Sin3a(+)	0.819176	-0.991439	-0.882788	1.2382	-0.18315
Sirt6(+)	-1.70498	0.0761588	0.264353	0.890148	0.474325
Six5(+)	1.14928	0.852065	-0.524058	-0.196749	-1.28054
Smad1(+)	1.69466	0.011671	-0.392897	-0.421066	-0.892369
Snai3(+)	-0.848506	1.13299	1.01429	-0.898555	-0.400223
Sox4(+)	1.69232	0.0877558	-0.638323	-0.756733	-0.385023
Sox5(+)	0.767746	1.23366	-0.240394	-0.506167	-1.25485
Sox8(+)	-0.425832	-0.608878	1.49907	0.507044	-0.971405
Sp3(+)	0.86007	1.03914	-0.0209309	-0.483044	-1.39524
Sp4(+)	1.62214	0.0901674	-0.379515	-0.261211	-1.07158
Spic(+)	0.23353	1.03559	0.778952	-0.733397	-1.31468
Srebf1(+)	0.69488	-0.758325	-0.868386	1.40235	-0.470523
Srebf2(+)	0.118426	-0.862814	-0.732685	1.63682	-0.159747
Stat1(+)	1.61716	0.0226336	-0.216148	-0.309218	-1.11443
Stat2(+)	1.42429	-0.383804	-0.610969	0.609426	-1.03894
Stat5b(+)	-0.0915912	0.982729	0.731064	-0.0444103	-1.57779
Taf1(+)	1.27073	0.501966	-0.717031	-1.2565	0.200831
Taf6(+)	-1.68057	0.299151	-0.0352504	0.506489	0.910179
Tal1(+)	-0.375813	-0.343063	-0.528918	-0.534297	1.78209
Tbx2(+)	0.833893	-0.386081	-0.429343	1.20959	-1.22806
Tcf12(+)	1.40251	0.453127	0.00498836	-0.710494	-1.15013
Tcf3(+)	1.73445	-0.388617	-0.235726	-0.264426	-0.845681
Tcf7l1(+)	1.72777	-0.36405	-0.49913	-0.072153	-0.792434
Tcf7l2(+)	-0.419353	-0.973285	-0.747468	1.18864	0.951466
Tead2(+)	1.64308	-0.682547	-0.59252	0.271855	-0.639868
Tfap2c(+)	-1.09049	1.51845	0.165705	-0.68507	0.0914113
Tfap4(+)	1.50789	-0.438814	-0.75594	-0.832301	0.519162
Tfdp1(+)	0.222801	-0.457847	-0.575149	-0.836218	1.64641
Tfdp2(+)	1.05441	0.989622	-0.12395	-1.11836	-0.801722
Tfe3(+)	-1.40217	0.224359	1.31169	0.289509	-0.423389
Tfeb(+)	1.76197	-0.201484	-0.465552	-0.408391	-0.686544
Thap11(+)	1.36873	0.187713	0.373904	-0.754927	-1.17542
Thrb(+)	1.31483	0.369641	0.17478	-0.496235	-1.36301
Trp53(+)	0.225448	1.02077	0.84556	-0.998738	-1.09304
Trp73(+)	-0.552358	1.01033	1.07051	-0.339969	-1.18851
Ube2k(+)	1.15908	0.677327	0.192862	-0.789225	-1.24004
Usf1(+)	0.822967	0.60985	-0.647759	0.661762	-1.44682
Vezf1(+)	1.60546	-0.0849937	-0.702497	0.132873	-0.950845
Xbp1(+)	-1.07438	-0.319551	-0.189635	1.64437	-0.0608027
Ybx1(+)	-0.734358	0.385693	-0.119202	-1.02866	1.49653
Yy1(+)	1.44855	0.449044	-0.0960947	-0.716176	-1.08532
Zbtb1(+)	-1.7013	0.203224	0.897622	0.498068	0.102385
Zbtb20(+)	1.19717	0.782185	-0.00560962	-0.927289	-1.04646
Zbtb25(+)	1.47359	-0.362939	-0.409635	0.450519	-1.15154
Zbtb33(+)	1.397	0.00741878	0.486372	-0.835344	-1.05545
Zbtb37(+)	1.34494	0.243914	0.0407804	-0.181529	-1.44811
Zbtb42(+)	1.48016	0.10568	-0.273593	0.000422512	-1.31267
Zbtb44(+)	1.0245	0.726504	0.299337	-0.685303	-1.36504
Zbtb5(+)	0.0736144	-0.0832531	-0.380081	1.56731	-1.17759
Zbtb7a(+)	1.46593	-0.404029	-0.403169	0.479435	-1.13816
Zfhx2(+)	1.48867	-0.45087	-0.590117	0.528527	-0.976213
Zfp14(+)	1.74832	-0.464606	-0.0885373	-0.649856	-0.545319
Zfp148(+)	1.36502	0.389567	0.169337	-0.732248	-1.19168
Zfp182(+)	1.6932	-0.213393	-0.697511	-0.00706646	-0.775227
Zfp217(+)	0.784336	0.941104	0.332157	-0.660043	-1.39755
Zfp280d(+)	1.4322	0.5018	-0.101933	-0.851255	-0.980808
Zfp282(+)	1.48878	-0.370867	-0.100891	0.239359	-1.25639
Zfp287(+)	0.662107	1.24459	0.045171	-0.746046	-1.20582
Zfp3(+)	0.521412	-0.601248	1.48161	-0.393503	-1.00827
Zfp316(+)	-1.20459	1.24428	0.158042	0.592588	-0.79032
Zfp324(+)	-0.0172731	0.866859	0.114714	0.694745	-1.65904
Zfp329(+)	-0.731335	-0.254526	0.52537	-0.998235	1.45873
Zfp335(+)	-0.310104	1.12728	0.993382	-0.96534	-0.845216
Zfp35(+)	-0.24347	0.104869	1.6335	-0.479066	-1.01583
Zfp354c(+)	1.66944	-0.012459	-0.328619	-0.330616	-0.997749
Zfp367(+)	-0.0134111	-0.412384	-0.66102	-0.640279	1.72709
Zfp407(+)	1.21345	0.313818	0.0580533	-0.0281063	-1.55721
Zfp426(+)	1.12365	0.631529	0.343423	-0.952945	-1.14566
Zfp444(+)	1.14754	0.659387	-0.460369	0.0783307	-1.42488
Zfp455(+)	1.20819	-0.999497	-1.03544	0.665756	0.160992
Zfp459(+)	1.07305	-0.852868	-0.62825	1.11046	-0.702394
Zfp521(+)	1.35227	0.503563	-0.190351	-0.335434	-1.33005
Zfp595(+)	-0.940981	-0.884744	-0.0795211	0.44741	1.45784
Zfp606(+)	1.26189	0.876716	-0.558817	-0.591315	-0.988473
Zfp612(+)	1.71391	-0.0345356	-0.497474	-0.350754	-0.831148
Zfp628(+)	0.934617	0.498298	-0.37236	0.513071	-1.57363
Zfp65(+)	1.50865	-0.563627	-0.375538	0.457923	-1.02741
Zfp729b(+)	1.77678	-0.332582	-0.380093	-0.427637	-0.636469
Zfp740(+)	1.17584	-0.179754	-0.534259	0.816225	-1.27806
Zfp770(+)	1.55194	-0.175773	0.325615	-0.793753	-0.908029
Zfp78(+)	1.50006	0.534915	-0.905739	-0.61823	-0.511003
Zfp784(+)	1.70979	-0.524867	-0.687068	0.0713249	-0.569183
Zfp82(+)	1.75467	-0.2271	-0.353348	-0.420807	-0.753413
Zfx(+)	1.29666	0.386549	0.031276	-0.266242	-1.44824
Zscan2(+)	1.39015	-0.244997	-0.219455	0.412039	-1.33773
