## Supplemental Table 4 (Table S4) for "Ocular immune privilege in action: the living eye imposes unique regulatory and anergic gene signatures on uveitogenic T cells"

### Sheet: ReadMe
	Table S4 - The list of genes related to Figure 6 showing branch-dependent expression.
	gene	Gene name
	module	Hierarchically clustered genes by BEAM analysis, represent similar lineage-dependent expression patterns
	Differentially expressed genes between the branches were identified with a special statistical test in Monocle: branched expression analysis modeling (BEAM)
	Genes with 'qval' less than 1e-30 were filterd as significant branch-dependent genes.
	Module 1 and 2 increase towards anergic path; module 3 and 4 increase toward Treg path; module 5 decrease from pre-branched status along with pseudotime.

### Sheet: BEAMk5q_30
Path 1 (anergic)						Path 2 (Treg)						Pre-brach (proliferative)
gene	module		gene	module		gene	module		gene	module		gene	module
Il18r1	1		Aff3	2		Ctla4	3		Tmem163	4		Mki67	5
St6galnac3	1		Stat4	2		Arl4c	3		Vim	4		Stmn1	5
Tox	1		Bcl2	2		Il10	3		S100a10	4		Crip1	5
Bach2	1		Celf2	2		Neb	3		Tnfrsf9	4		Emp3	5
St8sia1	1		Plxdc2	2		Arl5a	3		Sdf4	4		Arl6ip1	5
Slc9a9	1		Tox2	2		Frmd5	3		Tnfrsf4	4		Ube2c	5
Tgfbr2	1		Nr4a3	2		Morrbid	3		Plac8	4		Hist1h1b	5
Emb	1		Tnfsf8	2		Lrba	3		Actb	4		Cmtm7	5
Adk	1		Ece1	2		S100a4	3		Capg	4		Atad2	5
Gpr183	1		Tgfbr3	2		S100a6	3		Nkg7	4		Hmgb2	5
Il7r	1		Lrig1	2		S100a11	3		Srgn	4		Rbm3	5
Zbtb20	1		Raf1	2		Cd52	3		Ccl3	4		Ptma	5
Cblb	1		Ntrk3	2		Hip1	3		Ccl4	4		Ly6e	5
Ms4a4b	1		Inpp4b	2		Gimap4	3		Actg1	4		Myb	5
Gramd3	1		Maml2	2		Gimap7	3		Lgals3	4		1500009L16Rik	5
Clint1	1		Sesn3	2		Lag3	3		Lgals1	4		Birc5	5
Cd40lg	1		Nrgn	2		Izumo1r	3		AW112010	4		Ppia	5
Skap1	1		Gramd1b	2		Ccr9	3		Prdm1	4		Tagln2	5
Pde3b	1		Gm20275	2		Ccr2	3		Fth1	4		Casp3	5
Pcsk1	1		Phactr2	2		Ccr5	3		Tnfrsf18	4		Ubb	5
Gm2682	1		Hivep2	2		Gm2a	3		Arhgdib	4		Hist1h2ap	5
Arhgap15	1		Tcf7	2		Ccl5	3		Sh3bgrl3	4		Sept7	5
Nebl	1		Evl	2		Npc2	3		S100a13	4		Pclaf	5
Prkca	1		Parp8	2		Ifi27l2a	3		Pfn1	4		Tubb5	5
Map4k4	1		Gm49180	2		Serpina3g	3		Tmsb4x	4		Clic1	5
Arhgap26	1		Tnfsf11	2		Ighm	3		Psme2	4		Cd47	5
Ptpn22	1		Tbc1d4	2		Glrx	3		Cyba	4		Il2ra	5
Rabgap1l	1		Trps1	2		Ltb4r1	3		Sept11	4		Cenpa	5
Mllt3	1		Ccr6	2		Gzmb	3		Calm1	4		Cox7a2	5
Adamts6	1		Ccnd3	2		Ly6a	3		Anxa6	4		Hist1h2ae	5
Ldlrad4	1		Rora	2		Itgb7	3		Anxa2	4		Hmgn2	5
Ssbp2	1		Irf2bp2	2		Alcam	3		Lgals7	4		Ccnb2	5
Stab2	1		Lef1	2		Snx9	3		Gapdh	4		Tfdp2	5
Asap1	1		Mgat5	2		Pim1	3		Cdk6	4		Sec11c	5
Top2b	1		Eml4	2		Foxp3	3		Pkm	4		Gcg	5
Rnf19a	1		4933406I18Rik	2		Mt1	3		Ptms	4		Dctpp1	5
Elmsan1	1		Igfbp7	2		Fxyd5	3		Myl6	4		Plp2	5
Gm26740	1		Bhlhe40	2		Glipr1	3		Coro1a	4		Selenoh	5
Slco3a1	1		Btla	2		Cd2	3		Prdx1	4		Smc4	5
Utrn	1		Nr4a2	2		Pglyrp1	3		Rpl39	4		Cenpf	5
Ankrd12	1		Xcl1	2		Samhd1	3		Ndufb7	4		Ppil1	5
Map3k14	1		Gtf2i	2		Sytl2	3		Cfl1	4		Nsd2	5
Dock2	1		Ttc3	2		Icos	3		Abracl	4		Gbp5	5
Thada	1		Nt5dc3	2		Fam129a	3		Lamtor4	4		Bard1	5
Nfkb1	1		Slc22a15	2		Socs2	3		Ikzf2	4		Lig1	5
Cd96	1		Cers6	2		Ddit4	3		Odc1	4		Calm3	5
Igf1r	1		Chd7	2		Fgl2	3		AA467197	4		Fabp5	5
Tcrg-C2	1		Gdi2	2		Lamc1	3		Prf1	4		Rps27l	5
Tspan5	1		Cd200	2		Vmp1	3		Krtcap2	4		Cdca8	5
Wwox	1		Atp10a	2		Entpd1	3		Ppp1ca	4		Hsp90b1	5
Dusp10	1		Shld1	2		Itgav	3		Ctla2a	4		Calm2	5
Znrf1	1		Cd83	2		Itm2b	3		Atp5e	4		E2f2	5
Hipk2	1		Mpp7	2		Ifngr1	3		Prelid1	4		Cdca3	5
Plcb4	1		Gm15283	2		Itgae	3		Lcp1	4		Dtl	5
Slc16a10	1		Gm31718	2		Cd27	3		Elob	4		Diaph3	5
Sik2	1		Jak2	2		Lztfl1	3		Hilpda	4		Fkbp2	5
Sorl1	1		Med14	2		Ncmap	3		Crlf2	4		Adgrl1	5
Neurl3	1		Ccr7	2		Cst7	3		Havcr2	4		Pds5b	5
Kdm7a	1		Gypc	2		Cxcr3	3		Cox6b1	4		Bclaf1	5
Il18rap	1		Dip2b	2		Mxi1	3		H2-D1	4		Hmmr	5
Ikzf1	1		Nmrk1	2		Mxd1	3		Atp5j2	4		Manf	5
4932438A13Rik	1		Mtss1	2		Iigp1	3		Cd48	4		Stag1	5
Prkcq	1		Camk4	2		Maf	3		Nfkbia	4		Atp5o	5
Trgv2	1		Pcgf5	2		Ptprcap	3		Txn1	4		Tubb4b	5
Rgs2	1		Clasp2	2		Lbh	3		Ech1	4		Taf1	5
Ext1	1		Bcl6	2		Ifi209	3		Cap1	4		Hist1h2ab	5
Exoc4	1		Ablim3	2		Phlpp1	3		Cox17	4		Rhoa	5
Tnfaip3	1		Ust	2		Arl5c	3		Cox8a	4		Mast2	5
Adam12	1		Chd1	2		Selplg	3		Sem1	4		Galnt1	5
Tasp1	1		Rel	2		Asb2	3		AI662270	4		Rev3l	5
Jmjd1c	1		Slc38a1	2		Pik3ap1	3		Cst3	4		Sclt1	5
Zeb1	1		Prrc2c	2		Slc17a8	3		Tmem160	4		Lmnb1	5
Acvr2a	1		Fgfr1op	2		Gbp7	3		Sec61g	4		Mat2a	5
Rps6ka3	1		Il17a	2		Smco4	3		Atp5j	4		Ywhah	5
Ifngr2	1		Ar	2		Cyb5a	3		Cish	4		Hint1	5
Tbc1d5	1		Pkp4	2		Gimap6	3		Txndc17	4		Ccna2	5
Tut4	1		Med13l	2		N4bp1	3		Gpr65	4		Adamts3	5
Mgll	1		Tspan3	2		Ppp3ca	3		Uqcrq	4		1810037I17Rik	5
Smchd1	1		Tespa1	2		Aopep	3		Arf5	4		Ran	5
Pecam1	1		Sh2d1a	2		Itpr2	3		Tnfrsf13b	4		Slc25a5	5
Jarid2	1		Epb41	2		Cebpb	3		Psme1	4		Rps6ka5	5
Scml4	1		Plod2	2		Ctsb	3		Cox5a	4		Ywhae	5
Senp6	1		Pde7a	2		Rap1b	3		Ndufa13	4		Tctex1d1	5
Cd226	1		Eprs	2		Gna15	3		Aldoa	4		Rsrc1	5
Tcrg-C1	1		Kcnq1ot1	2		Serinc3	3		Calr	4		Psmc3	5
Arid1b	1		Immp2l	2		Rnase4	3		Phlda1	4		Mt3	5
Furin	1		Kcnmb4	2		Rapsn	3		Spcs1	4		Spc24	5
B630019A10Rik	1		Ctsw	2		Shisa5	3		Wdr78	4
Ssh2	1		Ccdc50	2		Ctsa	3		Pmm1	4
Susd6	1		Cyth3	2		Gbp3	3		Ccr1	4
Stat5b	1		Fchsd2	2		Lyn	3		Pgk1	4
Elmo1	1		Kras	2		Tmem154	3		Chmp2a	4
Trerf1	1		2310001H17Rik	2		Snx2	3		Uqcr11	4
Fbxl17	1		Jazf1	2		S1pr4	3		Cdc42	4
Btg2	1		Vdr	2		Irf1	3		Irf8	4
Vps37b	1		Vps13a	2		Pkp3	3		Pomp	4
Prkcb	1		Rgcc	2		Metrnl	3		Mrpl33	4
Arap2	1		Hif1a	2		Adap1	3		Flna	4
Braf	1		Slc7a1	2		Dgkh	3		Gnai2	4
Usp38	1		Nlrc5	2		Arpc2	3		Mrpl54	4
Smyd3	1		Prr5l	2		Rap1gap2	3		Eno1	4
Gm36975	1		Zhx2	2		Runx2	3		Vamp8	4
Lncpint	1		Btbd11	2		Picalm	3		Ctsz	4
Pde4d	1		Tbl1x	2		Leprotl1	3		Cox5b	4
Rgs10	1		Pdlim1	2		Airn	3		Ubl5	4
Tra2a	1		Fgf2	2		Znrf3	3		Atp5d	4
Patj	1		Ostf1	2		Gimap3	3		Gm5547	4
Satb1	1		Ralgps2	2		Adam8	3		Sec61b	4
Cdk11b	1		Bzw2	2		1700017B05Rik	3		Ctla2b	4
Cmah	1		Fam162a	2		Ifi47	3		Il1r2	4
Baz2b	1		Ino80	2		Fmnl2	3		Ifitm1	4
Tcf12	1		Stk39	2		Cux1	3		Ldha	4
Ncor1	1		Themis	2		Ptprj	3		Atox1	4
Dipk2a	1		Klf4	2		Fam20a	3		Rpsa	4
Fyn	1		Chka	2		Fli1	3		Psmb3	4
Smap1	1		Itpr1	2		Il10ra	3		Actr3	4
Zfp36l1	1		2610204G07Rik	2		B2m	3		Ebp	4
Akt3	1		Gm33906	2		Sema4d	3		Rpl7a	4
Dock11	1		Hectd2	2		Anxa11	3		Rac1	4
Rps27	1		Kif1b	2		Add3	3		Tmsb10	4
Myo9a	1		Grik4	2		Matk	3		Cox6c	4
Tmcc1	1		Synpo2	2		Wnk1	3		Tomm6	4
Tsc22d2	1		Dip2c	2		Gpr55	3		Ndufb1-ps	4
Mycbp2	1		Rps29	2		Slc36a3os	3		Myo10	4
Sidt1	1		Lrrc8d	2		S1pr1	3		F2rl2	4
Grap2	1		Sestd1	2		Serpina3f	3		Psmd8	4
Foxp1	1		Tshz2	2		Ipcef1	3		Capzb	4
Btg1	1		Bicdl1	2		AU020206	3		Taldo1	4
Tle4	1		Ptpn3	2		Ctsd	3		Atp5k	4
Camk1d	1		Arhgap18	2		Ass1	3		Cox7b	4
Raet1e	1		Mbp	2		Hsd11b1	3		Sema4b	4
Hpcal1	1		Stat5a	2		Cd3g	3		Mien1	4
Chd9	1		Vipr2	2		Frmd4b	3		Lamtor5	4
Card11	1		Hdgfl3	2		Igtp	3		Atp5l	4
Ralgapa1	1		Gpm6b	2		Gm48236	3		Gnb2	4
Tlk1	1		Agbl1	2		Mmp9	3		Arpc1b	4
Diaph2	1		Cd160	2		Ehd1	3		Slc9a3r1	4
Aff1	1		Pvt1	2		Rasa3	3		Ifng	4
Atxn7	1		Bdh2	2		Rap2a	3		Ppib	4
Nrp1	1		Reep3	2		Cflar	3		Arpc3	4
P2rx7	1		Senp1	2		Mapkapk2	3		Trav16	4
Stk38	1		Cd81	2		Sell	3		Rps6ka1	4
Arhgef3	1		Smarca5	2		Plaat3	3		Lat	4
Csnk1g3	1		Crppa	2		Il2rb	3		Aprt	4
Klrb1b	1		Ramp3	2		Timp2	3		Arhgdia	4
Ncoa2	1		Ric1	2		Irak2	3		Nme2	4
Atrx	1		Rps17	2		Bspry	3		Ccl1	4
Malt1	1		Areg	2		Ifi203	3		Hspa8	4
Nxpe3	1		Smim14	2		Ston2	3		Chchd2	4
Nrip1	1		Fndc3a	2		Selenow	3		Oaz1	4
Rab10	1		Gm31814	2		Isg20	3		Psmb4	4
Ankrd44	1		Lta	2		Map1lc3b	3		Hs6st3	4
Vax2	1		Sox5	2		Rab11a	3		Ndufb9	4
Pdcd4	1		Zfp827	2		Icam1	3		Psma3	4
Tnfrsf25	1		Dr1	2		Myo3b	3		Smdt1	4
Gphn	1		Tnc	2		Klf2	3		Clta	4
Xpr1	1		Golim4	2		H2-T23	3		Arpc5	4
Trmt61b	1		B4galnt1	2		Rhof	3		Nckap5	4
Rftn1	1		Kmt2a	2		Sdcbp2	3		Snapc5	4
Rcor1	1		Rpl12	2		Gimap5	3		Nt5c	4
Tshz1	1		Aig1	2		Itih5	3		Ap2s1	4
Siah3	1		8030451A03Rik	2		Gm13684	3		Arpc4	4
Birc6	1		Bcl2a1d	2		Zbp1	3		Edf1	4
Sntb1	1		Clec2i	2		Ccnd2	3		Ndufb8	4
Ell2	1		Arid5a	2		Ptpn18	3		Prkar1a	4
Aff4	1		Itgal	2		Lrrc32	3		Gzma	4
Sik3	1		Syne1	2		F2r	3		Nedd8	4
Nt5dc1	1		Atad2b	2		Plxdc1	3		Rpl41	4
Kmt2c	1		Cd9	2		Lats2	3		Efhd2	4
Farp1	1		Ptpn11	2		Pacs1	3		Ccdc12	4
Pptc7	1		Rpl28	2		Foxo1	3		Piwil2	4
Phf21a	1		Ints7	2		Vsir	3		Csnk2b	4
Macf1	1		Etv6	2		2210408F21Rik	3		Taf10	4
Cxcr6	1		Gnptab	2		Zfp52	3		D8Ertd738e	4
Cnot6l	1		Gm16152	2		Sla2	3		Tle5	4
Gm10563	1		Plscr1	2		Asxl1	3		Uqcr10	4
Tspo	1		Eef1b2	2		Mt2	3		Psma2	4
Gm15472	1		Lrrk2	2		Cnn2	3		Osbpl3	4
Insyn2b	1		Usp34	2		Ppdpf	3		Myl12a	4
Med13	1		Rab3ip	2		Bcl3	3		Srp14	4
Ube2q2	1		Stx11	2		Sys1	3		Tpi1	4
Cdk13	1		Fam168a	2		Vps54	3		Pmvk	4
Dtx4	1		Mfsd6	2		Atp2b4	3		Cox4i1	4
Serpinb1a	1		Il21	2		Rbms1	3		Sdhb	4
Nlk	1		Lrmp	2		Il12rb1	3		Mdh2	4
St8sia6	1		Zeb2	2		Glipr2	3		Srebf2	4
Plcl1	1		Sulf2	2		Myo1f	3		Specc1	4
Fam172a	1		Mfhas1	2		Scand1	3		Ndufv3	4
Fnip1	1		Hecw2	2		Phf11b	3		Atp5mpl	4
Usp9x	1		Twist2	2		Galnt6	3		Tbcb	4
Coq10b	1		A630014C17Rik	2		Ern1	3		Serpinf1	4
Fryl	1		Galnt9	2		Gimap9	3		Capn2	4
B4galt1	1		Ptger2	2		F730043M19Rik	3		Uqcrb	4
Rps28	1		Pacsin1	2		Coro2a	3
Strbp	1		Rcc2	2		Padi2	3
Chn2	1		Nol4l	2		Cd3e	3
Rfx3	1		Abl1	2		Gimap1	3
Ss18	1		Kcnq5	2		Rac2	3
Hdac8	1		Hsp90ab1	2		Dnajb13	3
Dennd4c	1		Plekho1	2		Spata13	3
Tnks2	1		Osbpl8	2		Gm13522	3
Prkce	1		Il6ra	2		Oprm1	3
Plcxd2	1		Stim2	2		Trp53i11	3
Jmy	1		Plxnc1	2		Cytip	3
Atp9b	1		Slc29a1	2		Snx5	3
Xylt1	1		Carnmt1	2		Cysltr2	3
Ift80	1		Rps20	2		Txk	3
Nfatc1	1		Ubash3a	2		Peak1	3
Msi2	1		Rps27a	2		Lrrc8c	3
Itgb1	1		Ybx3	2		Rab27a	3
Vav3	1		Zfpm1	2		Rexo5	3
Zfr	1		Egr2	2		Arnt2	3
Rfx7	1		Rps19	2		Angptl2	3
Mapk14	1		Fosb	2		Arhgef18	3
Cnn3	1		Synpo	2		Cd80	3
Exoc6b	1		Abtb2	2		Trib2	3
Pip4k2a	1		Lrch1	2		Trp53inp1	3
Scai	1		Gch1	2		Eea1	3
Ash1l	1		Dusp14	2		Twsg1	3
Slc35d1	1		Il23r	2		Acot9	3
Wdyhv1	1		Hmox2	2		Cd55	3
Rbbp6	1		Pik3r1	2		Tigit	3
Egr3	1		Ppp2r3a	2		Cd3d	3
Gm8369	1		Rpl31	2		Kctd12	3
Gls	1		Siae	2		Hopx	3
Strn3	1		Creb3l2	2		Laptm5	3
Fam49a	1		Mdn1	2		Srpk2	3
Uty	1		Nf1	2		Cd53	3
Nfatc3	1		Ptpn13	2		Snx20	3
Glis3	1		Ercc6l2	2		Sept1	3
Tasor2	1		Zmym4	2		2210011C24Rik	3
Gtf2ird1	1		Tcrg-C4	2		Got1	3
Arhgap5	1		Rack1	2		Slc37a2	3
Rbm6	1		Parp3	2		Lclat1	3
Zc3hav1	1		Rps25	2		Cdkn1a	3
Itpkb	1		Pde11a	2		Samsn1	3
Bcas3	1		Dlg2	2		Tapbp	3
Arih1	1		Igfbp4	2		Tapbpl	3
Slc26a11	1		Mpzl2	2		Gpx1	3
Cd163l1	1		Mbd5	2		Mbd2	3
Fto	1		Dgki	2		Ablim1	3
Ltb	1		Sp110	2		Prkch	3
Akap9	1		Rpl36a	2		Zdhhc18	3
Aebp2	1		Pcnx	2		Tnfrsf1b	3
Gna13	1		Tbc1d1	2		Cobll1	3
Klhl24	1		Pabpc1	2		Ubald2	3
Nipbl	1		C9orf72	2		Dok2	3
Krt83	1		Tgfb1	2		Ankrd55	3
Zfp652	1		Cxcr4	2		Atxn7l1	3
Sptbn1	1		Ablim2	2		Ccr3	3
Ppp1cb	1		Rps15a	2		Pde2a	3
Pmaip1	1		Gm20139	2		Arhgap10	3
Rgs1	1		Ptpn4	2		Gm45716	3
Abca1	1		Lrrc58	2		Pltp	3
Stk4	1		Klrd1	2		Igflr1	3
St6gal1	1		Exoc6	2		Klc3	3
Akap8l	1		Klhl3	2		Rcbtb2	3
Ifrd1	1		Tspan2	2		Nfil3	3
Rnf145	1		St7	2		Raph1	3
Wac	1		Dpy19l3	2		Gbp4	3
Pou6f1	1		B3galt1	2		3300005D01Rik	3
Ankrd11	1		Focad	2		Cd14	3
Nfat5	1		Prnp	2		Nt5e	3
Arntl	1		Gm26759	2		Gm12216	3
Lpxn	1		Prelid2	2		Ahnak	3
Gm37529	1		Grk5	2		Pik3c2a	3
Abhd2	1		Dok6	2		Rara	3
Tle3	1		Itm2a	2		Il1r1	3
Nup98	1		Gm17173	2		Panx1	3
Itga4	1		Man2a1	2		Tnfaip8l2	3
Phf6	1		Zc3h13	2		Ccl9	3
Abhd15	1		Rps8	2		Tpst2	3
Itk	1		Casp4	2		Il4ra	3
Dcaf6	1		Endod1	2		Dnajc15	3
Tnrc6c	1		Dock8	2		Tln1	3
Slfn1	1		Galnt7	2		Rasgrp2	3
Chd2	1		Wdr12	2		Rilpl2	3
Csgalnact1	1		Eif4g3	2		Podnl1	3
Hs2st1	1		Ntn4	2		Atf6	3
Trappc9	1		Sacs	2		Gm4951	3
Cpm	1		Mob3b	2		Supt4a	3
Mbtd1	1		Rpl21	2		Mfsd10	3
Nrip3	1		Sema4f	2		Dhrs1	3
Cdkal1	1		Scd2	2		Dleu2	3
Dusp1	1		Lamp1	2		Lgmn	3
P2ry10	1		Pign	2		Tbc1d10c	3
Xrcc4	1		Penk	2		Ifi206	3
Lcorl	1		Cdon	2		Nab1	3
Smarca2	1		Tcf4	2		Klf6	3
Phf20l1	1		Ncald	2		Acsbg1	3
Per1	1		Rps26	2		Il6st	3
Pias2	1		Tnfsf14	2		Pqlc1	3
			Stat3	2		Arl6ip5	3
			Sh3bp5	2		Cep112	3
			Dhrs3	2		Ifi214	3
			Ptprs	2		Tpt1	3
			Nsmaf	2		Traf1	3
			Dnm3	2		Agfg1	3
			Plekha5	2		Gbp6	3
			Gramd1a	2		Dstn	3
			Frmd4a	2		Peli1	3
			Cwc27	2		Jcad	3
			Nek7	2		Hcls1	3
			Ccny	2		Cacnb4	3
			Qrfp	2		Isg15	3
			Fars2	2		Jam2	3
			Gm14634	2		Nmb	3
			Npm1	2		Fam110a	3
			Ucp2	2		Cdc25b	3
			Ap1s2	2		4930453N24Rik	3
			Gm16150	2		Stom	3
			Lyst	2		Ppp1r18	3
			Csnk1a1	2		Batf	3
			Ier5l	2		Cdc42se1	3
			Ccdc141	2		4930417O13Rik	3
			Arhgap24	2		Phf11a	3
			Ccdc88a	2
			Marcksl1	2
			Phkb	2
			A630001O12Rik	2
			Nalcn	2
			Smad1	2
			Pebp1	2
			Ccdc171	2
			Xkr6	2
			Lgalsl	2
			Herc3	2
			Rpl15	2
			Akap13	2
			St13	2
			Rpl8	2
			Ehd3	2
			Flnb	2
			BC005561	2
			Trbc1	2
			Scyl2	2
			Rcl1	2
			Rai1	2
			Id3	2
			Tusc3	2
			Gm156	2
			Kpna1	2
			Dph6	2
			Rapgef1	2
			Sh2b3	2
			Espn	2
			Mir155hg	2
			Stk3	2
			Rpl35a	2
			Fhl2	2
			Sema4c	2
			Dennd4a	2
			Mphosph10	2
			Map2k6	2
			Sil1	2
			Rpl23a	2
			Iqsec1	2
			Pfkfb3	2
			Spef2	2
			Dapl1	2
			Chchd3	2
			Ccdc148	2
			Ap3b1	2
			Bend4	2
			Ttc7b	2
			Fcrl1	2
			Lnx2	2
			Cdip1	2
			Ralyl	2
			Tff1	2
			Epb41l2	2
			Gm47957	2
